# Effects of food availability on larval development during ontogenetic niche shift in a marine annelid

**DOI:** 10.1101/2025.04.20.649073

**Authors:** Nadine Randel

## Abstract

Many marine invertebrates have a biphasic life cycle with a free-swimming larva and a bottom-dwelling adult. The transition from a planktonic to a benthic lifestyle is a significant step in the animal’s life history, highly regulated and influenced by external and internal factors. Since the readiness to settle and the presence of a suitable seafloor habitat do not always coincide, larvae sometimes need to extend their planktonic phase. Little is currently known regarding how larvae partition their energy for coordinating development and growth according to food type and availability in their settlement habitat. Here, I investigate the effect of food availability and type on development in *Platynereis dumerilii* larvae. I assessed cell proliferation, growth, and feeding onset over six days using two different food sources. The results indicate that food availability and type affect larval growth, with starved larvae slowing development and conserving resources, whereas fed larvae allocate resources to brain development and posterior growth. Overall, this work contributes to our understanding of how competent marine larvae regulate the duration of their planktonic phase and how nutritional status affects development.
