## Supplementary_1 for "Effects of food availability on larval development during ontogenetic niche shift in a marine annelid": Supplementary_1.xlsx

### Sheet: Biofilm coverage (Edu exp)
Age	Replicate	Coverage in %
3 dpf	1	9.48
3 dpf	2	9.228
3 dpf	3	11.284
4 dpf	1	10.486
4 dpf	2	9.036
4 dpf	3	9.08
5 dpf	1	5.949
5 dpf	2	3.993
5 dpf	3	7.879
6 dpf	1	6.287
6 dpf	2	11.335
6 dpf	3	4.473
7 dpf	1	11.649
7 dpf	2	3.095
7 dpf	3	7.324
8 dpf	1	4.551
8 dpf	2	5.91
8 dpf	3	7.81

### Sheet: Biofilm coverage (Feeding exp)
Age	Replicate	Coverage in %
4.5 dpf	1	8.878
4.5 dpf	2	6.915
4.5 dpf	3	7.763
5 dpf	1	10.491
5 dpf	2	8.697
5 dpf	3	9.182
5.5 dpf	1	7.4
5.5 dpf	2	7.974
5.5 dpf	3	8.6
6 dpf	1	6.19
6 dpf	2	7.252
6 dpf	3	6.804
